# Sequential transcriptional programs underpin activation of quiescent hippocampal stem cells

**DOI:** 10.1101/2024.10.29.620545

**Authors:** Piero Rigo, Sara Ahmed-de-Prado, Rebecca L. Johnston, Chandra Choudhury, François Guillemot, Lachlan Harris

## Abstract

Postnatal neural stem cells are primarily quiescent, which is a cellular state that exists as a continuum from deep to shallow quiescence. The molecular changes that occur along this continuum are beginning to be understood but the transcription factor network governing these changes has not been defined. We show that these transitions are regulated by sequential transcription factor programs. Single-cell transcriptomic analyses of mice with loss- or gain-of-function of the essential activation factor *Ascl1*, reveal that Ascl1 promotes the activation of hippocampal neural stem cells by driving these cells out of deep quiescence, despite its low protein expression. Subsequently, during the transition from deep to shallow quiescence, *Ascl1* induces the expression of *Mycn*, which drives progression through shallow states of quiescence towards an active state. Together, these results define the required sequence of transcription factors during hippocampal neural stem cell activation.
