## Supplementary material for "Sequential transcriptional programs underpin activation of quiescent hippocampal stem cells": Table_S1

### Sheet: Sheet1
Date of scRNA-seq experiment	Genotype	Sample	Experiment	Mice per experiment	# of cells	# of genes (median)	Reporter	GEO_library_name
2020-09-03	Ascl1_cKO	1	1	1	4392	2968	Rosa-YFP	Ascl1_cKO_rep1
2020-09-03	Ascl1_control	2	1	2	2818	1731	Rosa-YFP	Ascl1_control_rep1
2020-10-08	Huwe1_cKO	3	1	1	2614	1320	Rosa-YFP	Huwe1_cKO_rep1
2020-10-08	Huwe1_control	4	1	2	3131	1763	Rosa-YFP	Huwe1_control_rep1
2020-10-09	Mycn_cKO	5	1	2	4561	1815	Nestin::GFP	Mycn_cKO_rep1
2020-10-09	Mycn_control	6	1	2	3209	2023	Nestin::GFP	Mycn_control_rep1
2020-11-19	Mycn_cKO	7	2	2	4619	3598	Nestin::GFP	Mycn_cKO_rep2
2020-11-19	Mycn_control	8	2	2	3630	4180	Nestin::GFP	Mycn_control_rep2
2022-09-06	Ascl1_sample1_rep2_demultiplex_required*	9	2	2	6316	3095	Rosa-YFP	Ascl1_sample1_rep2_demultiplex_required
2022-09-06	Ascl1_sample2_rep2_demultiplex_required*	10	2	2	3829	3471	Rosa-YFP	Ascl1_sample2_rep2_demultiplex_required
2023-08-08	Ascl1_cKO	11	3	2	4416	2880	Rosa-YFP	Ascl1_cKO_rep3
2023-08-08	Ascl1_control	12	3	2	6121	1694	Rosa-YFP	Ascl1_control_rep3
2023-08-09	Huwe1_cKO	13	2	2	4390	3886	Rosa-YFP	Huwe1_cKO_rep2
2023-08-09	Huwe1_control	14	2	2	2195	4373	Rosa-YFP	Huwe1_control_rep2
*sample swapped, identification of genotype requires discrimination of individual mice based on sex gene expression to correct (see methods).
